# Human CSB-deficient iPSCs exhibit impaired DNA damage repair and stress responses following BPDE exposure in an early developmental model

**DOI:** 10.64898/2025.12.02.691678

**Authors:** Alessia Lofrano, Wasco Wruck, Nina Graffmann, James Adjaye

## Abstract

Maintenance of genome integrity is essential for normal human development, particularly during pre-gastrulation stages when rapid proliferation and intense transcriptional activity increase susceptibility to DNA damage. Environmental genotoxins such as benzo[a]pyrene (BaP), a widespread polycyclic aromatic hydrocarbon, and its reactive metabolite benzo[a]pyrene diol epoxide (BPDE) form bulky DNA adducts that interfere with replication and transcription, thereby posing significant risks to embryonic genome stability. To examine how genetic defects in DNA repair influence these effects, we assessed human induced pluripotent stem cells (iPSCs) carrying pathogenic mutations in *ERCC6* (encoding the Cockayne syndrome B, CSB, protein), a key component of transcription-coupled nucleotide excision repair. Pathogenic *ERCC6* mutations result in Cockayne syndrome- a severe neurodevelopmental disorder characterized by growth failure, premature aging, and multisystemic degeneration, thus underscoring the essential developmental functions of CSB. Exposure of healthy and CSB-deficient patient derived iPSCs to BPDE revealed impaired proliferation, persistent accumulation of DNA damage and defective checkpoint activation in CSB-deficient lines. Although the levels of key pluripotency-regulating proteins such as OCT4 and NANOG remained unaltered, we observed altered levels of SOX2 and p-SMAD1/5 signaling thus implying that unrepaired DNA damage can perturb developmental-associated signaling pathways and biological processes. Transcriptomic profiling revealed broad suppression of DNA repair and cell-cycle pathways together with activation of p53-, TNFα-, and MAPK/JNK-mediated stress responses in CSB-deficient lines. Failure to induce anti-oxidant defenses, including SOD2 and IDO, further contributed to oxidative imbalance and incomplete apoptotic clearance. These findings demonstrate that CSB function is essential for coupling DNA repair with transcriptional recovery and redox homeostasis in pluripotent cells. Loss of CSB destabilizes the genome stability under genotoxic stress, providing a mechanistic basis for developmental toxicity of environmental polycyclic aromatic hydrocarbons and underscoring the importance of considering genetic susceptibility in developmental toxicology risk assessment.
