## Supplementary material for "Human CSB-deficient iPSCs exhibit impaired DNA damage repair and stress responses following BPDE exposure in an early developmental model": Supplememtary Table 4

### Sheet: sheet
keggid	kegg_name	sig_pw	n_pw	n_all	n_sig	p_hyper	q_hyper	genes_x000D_
hsa03030	DNA replication - Homo sapiens (human)	17	36	8221	508	6.1689e-12	1.71496e-09	FEN1,LIG1,MCM3,MCM4,MCM5,MCM6,MCM7,PCNA,POLA1,POLD3,POLE2,PRIM1,RFC3,RFC5,RNASEH2C,RPA3,SSBP1_x000D_
hsa03040	Spliceosome - Homo sapiens (human)	30	154	8221	508	1.32129e-08	1.83659e-06	ACIN1,DDX5,EIF4A3,HNRNPA1,HNRNPM,HSPA1A,HSPA1B,HSPA8,LSM3,LSM6,PHF5A,PRPF38A,RBM8A,RBMX,RNU4-1,SF3B5,SNRNP70,SNRPA1,SNRPD3,SNRPG,SRSF1,SRSF2,SRSF3,SRSF4,SRSF5,SRSF6,SRSF7,TCERG1,U2SURP,ZMAT2_x000D_
hsa03410	Base excision repair - Homo sapiens (human)	11	33	8221	508	2.5066e-06	0.000232278	APEX1,FEN1,HMGB1,LIG1,LIG3,NTHL1,PARP1,PCNA,POLD3,POLE2,UNG_x000D_
hsa03430	Mismatch repair - Homo sapiens (human)	9	23	8221	508	4.58049e-06	0.000318344	LIG1,MSH2,MSH6,PCNA,POLD3,RFC3,RFC5,RPA3,SSBP1_x000D_
hsa04110	Cell cycle - Homo sapiens (human)	18	127	8221	508	0.000763232	0.0361204	ATR,BUB1,CCNB1,CCNE1,CDC25A,CDC6,CHEK2,E2F2,MCM3,MCM4,MCM5,MCM6,MCM7,ORC1,PCNA,PTTG1,RBX1,TFDP2_x000D_
hsa05215	Prostate cancer - Homo sapiens (human)	15	97	8221	508	0.000829402	0.0361204	AR,CASP9,CCNE1,CREB3L4,E2F2,ERBB2,ERG,FGFR1,FGFR2,FOXO1,HSP90AB1,PDGFD,PDGFRA,PIK3R3,TCF7L1_x000D_
hsa03013	Nucleocytoplasmic transport - Homo sapiens (human)	16	108	8221	508	0.000909507	0.0361204	ACIN1,EIF4A3,IPO11,KPNA2,KPNA3,NDC1,NUP210,NUP35,NUP62,NXT2,PYM1,RAN,RBM8A,RNPS1,SRRM1,SUMO2_x000D_
hsa03015	mRNA surveillance pathway - Homo sapiens (human)	14	97	8221	508	0.00240232	0.0834805	ACIN1,CLP1,CPSF6,CSTF2T,CSTF3,EIF4A3,NXT2,PABPC4,PPP2R2B,PPP2R5D,PYM1,RBM8A,RNPS1,SRRM1_x000D_
hsa00100	Steroid biosynthesis - Homo sapiens (human)	5	20	8221	508	0.00630461	0.194742	DHCR24,FDFT1,MSMO1,NSDHL,SQLE_x000D_
hsa03420	Nucleotide excision repair - Homo sapiens (human)	8	47	8221	508	0.00746566	0.207545	LIG1,PCNA,POLD3,POLE2,RBX1,RFC3,RFC5,RPA3_x000D_
hsa04714	Thermogenesis - Homo sapiens (human)	24	232	8221	508	0.00879502	0.222274	ACTL6A,ADCY5,ARID1B,ATP5MC1,ATP5MC2,ATP5MC3,ATP5ME,ATP5MF,COA1,COA3,COA4,COA5,COA7,COX6B1,COX7B,CPT1C,CREB3L4,FGFR1,NDUFA2,NDUFA3,NDUFB10,NDUFB4,NPR1,UQCRFS1_x000D_
hsa05230	Central carbon metabolism in cancer - Homo sapiens (human)	10	70	8221	508	0.0103441	0.239638	ERBB2,FGFR1,FGFR2,IDH1,KIT,NTRK3,PDGFRA,PDK1,PIK3R3,SIRT3_x000D_
hsa03460	Fanconi anemia pathway - Homo sapiens (human)	8	54	8221	508	0.0169517	0.362505	ATR,ATRIP,FANCA,FANCF,FANCL,POLN,RPA3,SLX4_x000D_
hsa03008	Ribosome biogenesis in eukaryotes - Homo sapiens (human)	13	118	8221	508	0.0298104	0.591949	FBL,GNL3,IMP3,NAT10,NHP2,NOP56,NXT2,POP1,POP5,POP7,PWP2,RAN,TBL3_x000D_
hsa04310	Wnt signaling pathway - Homo sapiens (human)	17	170	8221	508	0.0332967	0.607854	CACYBP,CHD8,FRAT1,FRAT2,FZD5,LGR4,NFATC4,PORCN,PRICKLE1,PRKCB,PRKCG,RBX1,ROR1,SFRP1,SFRP2,SFRP4,TCF7L1_x000D_
hsa04115	p53 signaling pathway - Homo sapiens (human)	9	73	8221	508	0.0349844	0.607854	ATR,CASP9,CCNB1,CCNE1,CHEK2,GTSE1,RPRM,RRM2,SIVA1_x000D_
hsa05322	Systemic lupus erythematosus - Homo sapiens (human)	14	136	8221	508	0.0409613	0.669837	C1R,CD40,H2AX,H2AZ1,H2BC4,H2BC5,H3-3A,H3C10,H4C11,HLA-DMB,HLA-DOA,HLA-DRA,SNRPD3,SSB_x000D_
hsa00900	Terpenoid backbone biosynthesis - Homo sapiens (human)	4	23	8221	508	0.0500431	0.772888	HMGCR,HMGCS1,MVK,PDSS2_x000D_
hsa01521	EGFR tyrosine kinase inhibitor resistance - Homo sapiens (human)	9	79	8221	508	0.0537757	0.786823	EIF4E2,ERBB2,ERBB3,FGFR2,PDGFD,PDGFRA,PIK3R3,PRKCB,PRKCG_x000D_
hsa01212	Fatty acid metabolism - Homo sapiens (human)	7	57	8221	508	0.0601767	0.813078	ACACA,ACADSB,CPT1C,ELOVL6,FADS2,HSD17B4,TECR_x000D_
hsa00240	Pyrimidine metabolism - Homo sapiens (human)	7	58	8221	508	0.0649754	0.813078	CANT1,CTPS1,DCTPP1,DHODH,DUT,NUDT2,RRM2_x000D_
hsa00190	Oxidative phosphorylation - Homo sapiens (human)	13	134	8221	508	0.070111	0.813078	ATP5MC1,ATP5MC2,ATP5MC3,ATP5ME,ATP5MF,COX6B1,COX7B,NDUFA2,NDUFA3,NDUFB10,NDUFB4,PPA2,UQCRFS1_x000D_
hsa04723	Retrograde endocannabinoid signaling - Homo sapiens (human)	14	148	8221	508	0.0730087	0.813078	ADCY5,DAGLB,GABRA3,GABRB3,GABRD,GNG4,GNG7,GRIA4,NDUFA2,NDUFA3,NDUFB10,NDUFB4,PRKCB,PRKCG_x000D_
hsa04960	Aldosterone-regulated sodium reabsorption - Homo sapiens (human)	5	37	8221	508	0.0753293	0.813078	ATP1A2,HSD11B2,PIK3R3,PRKCB,PRKCG_x000D_
hsa04070	Phosphatidylinositol signaling system - Homo sapiens (human)	10	97	8221	508	0.0757264	0.813078	DGKK,IMPA2,INPP5F,ITPK1,PIK3C2B,PIK3R3,PIP4K2A,PIP5K1B,PRKCB,PRKCG_x000D_
hsa00562	Inositol phosphate metabolism - Homo sapiens (human)	8	73	8221	508	0.0799762	0.813078	IMPA2,INPP5F,ITPK1,MINPP1,PIK3C2B,PIP4K2A,PIP5K1B,PLCH1_x000D_
hsa01524	Platinum drug resistance - Homo sapiens (human)	8	73	8221	508	0.0799762	0.813078	CASP9,ERBB2,GSTM4,MGST2,MSH2,MSH6,PIK3R3,TOP2A_x000D_
hsa01040	Biosynthesis of unsaturated fatty acids - Homo sapiens (human)	4	27	8221	508	0.0818927	0.813078	ELOVL6,FADS2,HSD17B4,TECR_x000D_
hsa04724	Glutamatergic synapse - Homo sapiens (human)	11	114	8221	508	0.0933754	0.829079	ADCY5,GLUL,GNG4,GNG7,GRIA4,GRM3,GRM4,PRKCB,PRKCG,SHANK1,SHANK2_x000D_
hsa04971	Gastric acid secretion - Homo sapiens (human)	8	76	8221	508	0.0958956	0.829079	ADCY5,ATP1A2,HRH2,KCNQ1,MYLK,PRKCB,PRKCG,SSTR2_x000D_
hsa04360	Axon guidance - Homo sapiens (human)	16	182	8221	508	0.0969379	0.829079	CXCL12,DPYSL2,EPHB2,NFATC4,PARD6A,PIK3R3,RGMA,ROBO1,SEMA3D,SEMA3G,SEMA4D,SEMA5A,SEMA6C,SEMA6D,SMO,TRPC4_x000D_
hsa04727	GABAergic synapse - Homo sapiens (human)	9	89	8221	508	0.0976415	0.829079	ADCY5,GABRA3,GABRB3,GABRD,GLUL,GNG4,GNG7,PRKCB,PRKCG_x000D_
hsa04015	Rap1 signaling pathway - Homo sapiens (human)	18	210	8221	508	0.0984158	0.829079	ADCY5,EVL,FGFR1,FGFR2,ID1,KIT,LPAR3,LPAR4,MAGI2,MAP2K6,P2RY1,PARD6A,PDGFD,PDGFRA,PIK3R3,PRKCB,PRKCG,RGS14_x000D_
hsa04141	Protein processing in endoplasmic reticulum - Homo sapiens (human)	15	171	8221	508	0.106987	0.853374	DNAJA1,DNAJB1,HSP90AB1,HSPA1A,HSPA1B,HSPA8,HSPBP1,HSPH1,RBX1,RRBP1,SEC24D,SEC61B,SSR1,SYVN1,UBXN8_x000D_
hsa04612	Antigen processing and presentation - Homo sapiens (human)	8	78	8221	508	0.107439	0.853374	HLA-DMB,HLA-DOA,HLA-DRA,HSP90AB1,HSPA1A,HSPA1B,HSPA8,NFYA_x000D_
hsa05034	Alcoholism - Homo sapiens (human)	16	187	8221	508	0.115588	0.892596	ADCY5,CAMKK1,CREB3L4,GNG4,GNG7,H2AX,H2AZ1,H2BC4,H2BC5,H3-3A,H3C10,H4C11,HDAC4,MAOB,SLC29A1,SLC29A3_x000D_
hsa05310	Asthma - Homo sapiens (human)	4	31	8221	508	0.121491	0.904191	CD40,HLA-DMB,HLA-DOA,HLA-DRA_x000D_
hsa05415	Diabetic cardiomyopathy - Homo sapiens (human)	17	203	8221	508	0.123594	0.904191	ATP5MC1,ATP5MC2,ATP5MC3,COX6B1,COX7B,GYS1,NDUFA2,NDUFA3,NDUFB10,NDUFB4,PARP1,PDK3,PIK3R3,PRKCB,PRKCG,RYR2,UQCRFS1_x000D_
hsa04152	AMPK signaling pathway - Homo sapiens (human)	11	121	8221	508	0.127251	0.90707	ACACA,ACACB,CPT1C,CREB3L4,EEF2K,FOXO1,GYS1,HMGCR,PIK3R3,PPP2R2B,PPP2R5D_x000D_
hsa05134	Legionellosis - Homo sapiens (human)	6	57	8221	508	0.138217	0.923722	CASP9,CR1L,HSPA1A,HSPA1B,HSPA8,HSPD1_x000D_
hsa04925	Aldosterone synthesis and secretion - Homo sapiens (human)	9	98	8221	508	0.150683	0.923722	ADCY5,ATP1A2,CAMK1D,CREB3L4,DAGLB,NPR1,PRKCB,PRKCG,STAR_x000D_
hsa05231	Choline metabolism in cancer - Homo sapiens (human)	9	98	8221	508	0.150683	0.923722	DGKK,PDGFD,PDGFRA,PIK3R3,PIP5K1B,PLPP3,PRKCB,PRKCG,SLC44A1_x000D_
hsa04725	Cholinergic synapse - Homo sapiens (human)	10	113	8221	508	0.159697	0.923722	ADCY5,CREB3L4,GNG4,GNG7,KCNJ4,KCNQ1,KCNQ2,PIK3R3,PRKCB,PRKCG_x000D_
hsa04911	Insulin secretion - Homo sapiens (human)	8	86	8221	508	0.160706	0.923722	ADCY5,ATP1A2,CREB3L4,KCNN2,KCNN3,PRKCB,PRKCG,RYR2_x000D_
hsa04260	Cardiac muscle contraction - Homo sapiens (human)	8	87	8221	508	0.168112	0.923722	ATP1A2,CACNG7,COX6B1,COX7B,HRC,RYR2,SLC9A6,UQCRFS1_x000D_
hsa04514	Cell adhesion molecules - Homo sapiens (human)	13	157	8221	508	0.172387	0.923722	CD40,CDH4,CNTN1,HLA-DMB,HLA-DOA,HLA-DRA,JAM2,NCAM1,NLGN3,NLGN4X,NRXN1,SLITRK1,SLITRK5_x000D_
hsa05020	Prion disease - Homo sapiens (human)	21	273	8221	508	0.175093	0.923722	ATP5MC1,ATP5MC2,ATP5MC3,CASP9,COX6B1,COX7B,CREB3L4,HSPA1A,HSPA1B,HSPA8,NCAM1,NDUFA2,NDUFA3,NDUFB10,NDUFB4,PIK3R3,RYR1,RYR2,STIP1,TUBB,UQCRFS1_x000D_
hsa04213	Longevity regulating pathway - multiple species - Homo sapiens (human)	6	62	8221	508	0.182674	0.923722	ADCY5,FOXO1,HSPA1A,HSPA1B,HSPA8,PIK3R3_x000D_
hsa04672	Intestinal immune network for IgA production - Homo sapiens (human)	5	49	8221	508	0.183508	0.923722	CD40,CXCL12,HLA-DMB,HLA-DOA,HLA-DRA_x000D_
hsa00310	Lysine degradation - Homo sapiens (human)	6	63	8221	508	0.192183	0.923722	AASS,ALDH1B1,EHMT1,EHMT2,GCDH,NSD1_x000D_
hsa03250	Viral life cycle - HIV-1 - Homo sapiens (human)	6	63	8221	508	0.192183	0.923722	BICD1,CPSF6,MX2,PSIP1,RAN,SAMHD1_x000D_
hsa05032	Morphine addiction - Homo sapiens (human)	8	91	8221	508	0.199215	0.923722	ADCY5,GABRA3,GABRB3,GABRD,GNG4,GNG7,PRKCB,PRKCG_x000D_
hsa04929	GnRH secretion - Homo sapiens (human)	6	64	8221	508	0.201875	0.923722	KCNN2,KCNN3,PIK3R3,PRKCB,PRKCG,TRPC4_x000D_
hsa04072	Phospholipase D signaling pathway - Homo sapiens (human)	12	148	8221	508	0.203521	0.923722	ADCY5,DGKK,GRM3,GRM4,KIT,LPAR3,LPAR4,PDGFD,PDGFRA,PIK3R3,PIP5K1B,PLPP3_x000D_
hsa04151	PI3K-Akt signaling pathway - Homo sapiens (human)	26	354	8221	508	0.203691	0.923722	CASP9,CCNE1,CD19,COL9A2,CREB3L4,EIF4B,EIF4E2,ERBB2,ERBB3,FGFR1,FGFR2,GNG4,GNG7,GYS1,HSP90AB1,KIT,LPAR3,LPAR4,MAGI2,MYB,PDGFD,PDGFRA,PHLPP1,PIK3R3,PPP2R2B,PPP2R5D_x000D_
hsa00270	Cysteine and methionine metabolism - Homo sapiens (human)	5	51	8221	508	0.205385	0.923722	AMD1,DNMT3B,MAT1A,MAT2A,MAT2B_x000D_
hsa05330	Allograft rejection - Homo sapiens (human)	4	38	8221	508	0.205723	0.923722	CD40,HLA-DMB,HLA-DOA,HLA-DRA_x000D_
hsa00533	Glycosaminoglycan biosynthesis - keratan sulfate - Homo sapiens (human)	2	14	8221	508	0.212977	0.923722	B3GNT7,CHST6_x000D_
hsa03018	RNA degradation - Homo sapiens (human)	7	79	8221	508	0.214684	0.923722	EXOSC2,EXOSC9,HSPD1,LSM3,LSM6,MPHOSPH6,PABPC4_x000D_
hsa01100	Metabolic pathways - Homo sapiens (human)	102	1541	8221	508	0.22916	0.923722	AASS,ACACA,ACACB,ACAD8,ACADSB,ACOT8,ADCY5,ADPGK,ALDH1B1,AMD1,ATP5MC1,ATP5MC2,ATP5MC3,ATP5ME,ATP5MF,B3GALT1,B4GALNT4,B4GAT1,BDH1,C1GALT1C1,CA14,CANT1,CBR1,CMAS,COQ3,COX6B1,COX7B,CTPS1,DCTPP1,DGKK,DHCR24,DHODH,DLAT,DNMT3B,DSEL,DUT,EHMT1,EHMT2,ELOVL6,EXTL2,FADS2,FDFT1,GALNT17,GALNT3,GCDH,GK,GLUL,GMDS,GSTM4,GYS1,HMGCR,HMGCS1,HSD11B2,HSD17B4,IDH1,IDO1,IMPA2,INPP5F,ITPK1,LARGE1,LRAT,MAOB,MAT1A,MAT2A,MA…
hsa05033	Nicotine addiction - Homo sapiens (human)	4	40	8221	508	0.232359	0.923722	GABRA3,GABRB3,GABRD,GRIA4_x000D_
hsa05225	Hepatocellular carcinoma - Homo sapiens (human)	13	168	8221	508	0.238734	0.923722	ACTL6A,ARID1B,E2F2,FRAT1,FRAT2,FZD5,GSTM4,KEAP1,MGST2,PIK3R3,PRKCB,PRKCG,TCF7L1_x000D_
hsa05200	Pathways in cancer - Homo sapiens (human)	37	531	8221	508	0.242024	0.923722	ADCY5,AR,CASP9,CCNE1,CKS2,CXCL12,E2F2,EDNRB,ERBB2,FGFR1,FGFR2,FOXO1,FRAT1,FRAT2,FZD5,GLI2,GNG4,GNG7,GSTM4,HEY2,HEYL,HSP90AB1,KEAP1,KIT,LPAR3,LPAR4,MGST2,MSH2,MSH6,PDGFRA,PIK3R3,PIM2,PRKCB,PRKCG,RBX1,SMO,TCF7L1_x000D_
hsa04146	Peroxisome - Homo sapiens (human)	7	82	8221	508	0.242395	0.923722	ACOT8,FAR2,HACL1,HSD17B4,IDH1,MVK,PRDX1_x000D_
hsa04921	Oxytocin signaling pathway - Homo sapiens (human)	12	154	8221	508	0.242961	0.923722	ADCY5,CACNG7,CAMK1D,EEF2K,KCNJ4,MYLK,NFATC4,NPR1,PRKCB,PRKCG,RYR1,RYR2_x000D_
hsa03440	Homologous recombination - Homo sapiens (human)	4	41	8221	508	0.245982	0.923722	POLD3,RAD52,RPA3,SSBP1_x000D_
hsa04713	Circadian entrainment - Homo sapiens (human)	8	97	8221	508	0.249759	0.923722	ADCY5,GNG4,GNG7,GRIA4,PRKCB,PRKCG,RYR1,RYR2_x000D_
hsa05031	Amphetamine addiction - Homo sapiens (human)	6	69	8221	508	0.252751	0.923722	ADCY5,CREB3L4,GRIA4,MAOB,PRKCB,PRKCG_x000D_
hsa05145	Toxoplasmosis - Homo sapiens (human)	9	112	8221	508	0.255062	0.923722	CASP9,CD40,HLA-DMB,HLA-DOA,HLA-DRA,HSPA1A,HSPA1B,HSPA8,MAP2K6_x000D_
hsa04218	Cellular senescence - Homo sapiens (human)	12	156	8221	508	0.256715	0.923722	ATR,CCNB1,CCNE1,CDC25A,CHEK2,E2F2,FOXO1,LIN52,MAP2K6,NFATC4,PIK3R3,RBBP4_x000D_
hsa00380	Tryptophan metabolism - Homo sapiens (human)	4	42	8221	508	0.259774	0.923722	ALDH1B1,GCDH,IDO1,MAOB_x000D_
hsa04340	Hedgehog signaling pathway - Homo sapiens (human)	5	56	8221	508	0.26335	0.923722	GAS1,GLI2,IQCE,LRP2,SMO_x000D_
hsa00230	Purine metabolism - Homo sapiens (human)	10	128	8221	508	0.266699	0.923722	ADCY5,CANT1,NPR1,NUDT2,PDE6B,PDE9A,PFAS,PRPS1,PRUNE1,RRM2_x000D_
hsa04640	Hematopoietic cell lineage - Homo sapiens (human)	8	99	8221	508	0.267466	0.923722	CD19,CD24,CR1L,CR2,HLA-DMB,HLA-DOA,HLA-DRA,KIT_x000D_
hsa00071	Fatty acid degradation - Homo sapiens (human)	4	43	8221	508	0.273712	0.923722	ACADSB,ALDH1B1,CPT1C,GCDH_x000D_
hsa04940	Type I diabetes mellitus - Homo sapiens (human)	4	43	8221	508	0.273712	0.923722	HLA-DMB,HLA-DOA,HLA-DRA,HSPD1_x000D_
hsa04726	Serotonergic synapse - Homo sapiens (human)	9	115	8221	508	0.280061	0.923722	ADCY5,GABRB3,GNG4,GNG7,KCND2,KCNN2,MAOB,PRKCB,PRKCG_x000D_
hsa00020	Citrate cycle (TCA cycle) - Homo sapiens (human)	3	30	8221	508	0.282342	0.923722	DLAT,IDH1,SUCLG2_x000D_
hsa00120	Primary bile acid biosynthesis - Homo sapiens (human)	2	17	8221	508	0.283282	0.923722	ACOT8,HSD17B4_x000D_
hsa00910	Nitrogen metabolism - Homo sapiens (human)	2	17	8221	508	0.283282	0.923722	CA14,GLUL_x000D_
hsa05223	Non-small cell lung cancer - Homo sapiens (human)	6	72	8221	508	0.284832	0.923722	CASP9,E2F2,ERBB2,PIK3R3,PRKCB,PRKCG_x000D_
hsa04916	Melanogenesis - Homo sapiens (human)	8	101	8221	508	0.285524	0.923722	ADCY5,CREB3L4,EDNRB,FZD5,KIT,PRKCB,PRKCG,TCF7L1_x000D_
hsa04114	Oocyte meiosis - Homo sapiens (human)	10	131	8221	508	0.290486	0.923722	ADCY5,AR,AURKA,BUB1,CCNB1,CCNE1,FBXO5,PPP2R5D,PTTG1,RBX1_x000D_
hsa04728	Dopaminergic synapse - Homo sapiens (human)	10	132	8221	508	0.298544	0.923722	ADCY5,CREB3L4,GNG4,GNG7,GRIA4,MAOB,PPP2R2B,PPP2R5D,PRKCB,PRKCG_x000D_
hsa05224	Breast cancer - Homo sapiens (human)	11	147	8221	508	0.299281	0.923722	E2F2,ERBB2,FGFR1,FRAT1,FRAT2,FZD5,HEY2,HEYL,KIT,PIK3R3,TCF7L1_x000D_
hsa00061	Fatty acid biosynthesis - Homo sapiens (human)	2	18	8221	508	0.306702	0.923722	ACACA,ACACB_x000D_
hsa04211	Longevity regulating pathway - Homo sapiens (human)	7	89	8221	508	0.310795	0.923722	ADCY5,CREB3L4,EHMT1,EHMT2,EIF4E2,FOXO1,PIK3R3_x000D_
hsa04730	Long-term depression - Homo sapiens (human)	5	60	8221	508	0.312083	0.923722	GNAZ,PPP1R17,PRKCB,PRKCG,RYR1_x000D_
hsa05416	Viral myocarditis - Homo sapiens (human)	5	60	8221	508	0.312083	0.923722	CASP9,CD40,HLA-DMB,HLA-DOA,HLA-DRA_x000D_
hsa04020	Calcium signaling pathway - Homo sapiens (human)	17	240	8221	508	0.314257	0.923722	CAMK1D,EDNRB,ERBB2,ERBB3,FGFR1,FGFR2,HRC,HRH2,MYLK,NTRK3,P2RX5,PDGFD,PDGFRA,PRKCB,PRKCG,RYR1,RYR2_x000D_
hsa00640	Propanoate metabolism - Homo sapiens (human)	3	32	8221	508	0.316862	0.923722	ACACA,ACACB,SUCLG2_x000D_
hsa01230	Biosynthesis of amino acids - Homo sapiens (human)	6	75	8221	508	0.317733	0.923722	GLUL,IDH1,MAT1A,MAT2A,MAT2B,PRPS1_x000D_
hsa03320	PPAR signaling pathway - Homo sapiens (human)	6	75	8221	508	0.317733	0.923722	CPT1C,FABP7,FADS2,GK,HMGCS1,SLC27A4_x000D_
hsa04918	Thyroid hormone synthesis - Homo sapiens (human)	6	75	8221	508	0.317733	0.923722	ADCY5,ATP1A2,CREB3L4,LRP2,PRKCB,PRKCG_x000D_
hsa05214	Glioma - Homo sapiens (human)	6	75	8221	508	0.317733	0.923722	CAMK1D,E2F2,PDGFRA,PIK3R3,PRKCB,PRKCG_x000D_
hsa05014	Amyotrophic lateral sclerosis - Homo sapiens (human)	25	364	8221	508	0.318983	0.923722	ATP5MC1,ATP5MC2,ATP5MC3,CASP9,COX6B1,COX7B,DCTN6,DNALI1,HNRNPA1,HNRNPA2B1,MAP2K6,NDC1,NDUFA2,NDUFA3,NDUFB10,NDUFB4,NUP210,NUP35,NUP62,NXT2,SIGMAR1,SRSF3,SRSF7,TUBB,UQCRFS1_x000D_
hsa00514	Other types of O-glycan biosynthesis - Homo sapiens (human)	4	47	8221	508	0.330454	0.92662	C1GALT1C1,GALNT17,GALNT3,XXYLT1_x000D_
hsa00620	Pyruvate metabolism - Homo sapiens (human)	4	47	8221	508	0.330454	0.92662	ACACA,ACACB,ALDH1B1,DLAT_x000D_
hsa04919	Thyroid hormone signaling pathway - Homo sapiens (human)	9	121	8221	508	0.33188	0.92662	ATP1A2,CASP9,FOXO1,PIK3R3,PRKCB,PRKCG,SIN3A,SLC16A2,THRA_x000D_
hsa03010	Ribosome - Homo sapiens (human)	12	167	8221	508	0.336532	0.92662	MRPL11,MRPL16,MRPL17,MRPL19,MRPL20,MRPL4,RPL26L1,RPL36AL,RPL38,RPS26,RPS29,RPS4X_x000D_
hsa00561	Glycerolipid metabolism - Homo sapiens (human)	5	62	8221	508	0.336908	0.92662	ALDH1B1,DGKK,GK,PLPP3,TKFC_x000D_
hsa05140	Leishmaniasis - Homo sapiens (human)	6	77	8221	508	0.339983	0.92662	CR1L,HLA-DMB,HLA-DOA,HLA-DRA,MARCKSL1,PRKCB_x000D_
hsa00280	Valine, leucine and isoleucine degradation - Homo sapiens (human)	4	48	8221	508	0.344777	0.930497	ACAD8,ACADSB,ALDH1B1,HMGCS1_x000D_
hsa03020	RNA polymerase - Homo sapiens (human)	3	34	8221	508	0.351447	0.930497	POLR2L,POLR3B,POLR3G_x000D_
hsa04710	Circadian rhythm - Homo sapiens (human)	3	34	8221	508	0.351447	0.930497	DBP,RBX1,RORB_x000D_
hsa05030	Cocaine addiction - Homo sapiens (human)	4	49	8221	508	0.359112	0.941821	ADCY5,CREB3L4,GRM3,MAOB_x000D_
hsa05169	Epstein-Barr virus infection - Homo sapiens (human)	14	202	8221	508	0.367544	0.954926	CASP9,CCNE1,CD19,CD40,CR2,E2F2,HLA-DMB,HLA-DOA,HLA-DRA,MAP2K6,PIK3R3,RBPJ,SAP30,SIN3A_x000D_
hsa00532	Glycosaminoglycan biosynthesis - chondroitin sulfate / dermatan sulfate - Homo sapiens (human)	2	21	8221	508	0.375775	0.96235	CHST11,DSEL_x000D_
hsa04390	Hippo signaling pathway - Homo sapiens (human)	11	157	8221	508	0.377971	0.96235	CRB2,DLG2,FZD5,GLI2,ID1,ID2,PARD6A,PATJ,PPP2R2B,SOX2,TCF7L1_x000D_
hsa00512	Mucin type O-glycan biosynthesis - Homo sapiens (human)	3	36	8221	508	0.385823	0.96235	C1GALT1C1,GALNT17,GALNT3_x000D_
hsa04550	Signaling pathways regulating pluripotency of stem cells - Homo sapiens (human)	10	143	8221	508	0.390031	0.96235	FGFR1,FGFR2,FZD5,HESX1,ID1,ID2,ID3,JARID2,PIK3R3,SOX2_x000D_
hsa04613	Neutrophil extracellular trap formation - Homo sapiens (human)	13	190	8221	508	0.392956	0.96235	CR1L,H2AX,H2AZ1,H2BC4,H2BC5,H3-3A,H3C10,H4C11,HDAC4,HMGB1,PIK3R3,PRKCB,PRKCG_x000D_
hsa05166	Human T-cell leukemia virus 1 infection - Homo sapiens (human)	15	222	8221	508	0.398182	0.96235	ADCY5,ATR,CCNE1,CD40,CHEK2,CREB3L4,E2F2,HLA-DMB,HLA-DOA,HLA-DRA,NFATC4,PIK3R3,PTTG1,RAN,RANBP3_x000D_
hsa00340	Histidine metabolism - Homo sapiens (human)	2	22	8221	508	0.3982	0.96235	ALDH1B1,MAOB_x000D_
hsa01250	Biosynthesis of nucleotide sugars - Homo sapiens (human)	3	37	8221	508	0.402858	0.96235	CMAS,GMDS,UGP2_x000D_
hsa05143	African trypanosomiasis - Homo sapiens (human)	3	37	8221	508	0.402858	0.96235	IDO1,PRKCB,PRKCG_x000D_
hsa05208	Chemical carcinogenesis - reactive oxygen species - Homo sapiens (human)	15	223	8221	508	0.405018	0.96235	ATP5MC1,ATP5MC2,ATP5MC3,CBR1,COX6B1,COX7B,GSTM4,KEAP1,MGST2,NDUFA2,NDUFA3,NDUFB10,NDUFB4,PIK3R3,UQCRFS1_x000D_
hsa05202	Transcriptional misregulation in cancer - Homo sapiens (human)	13	193	8221	508	0.415068	0.965515	CD40,DDX5,ERG,ETV1,FOXO1,H3-3A,H3C10,ID2,MYCN,PBX1,SIN3A,SS18L1,TAF15_x000D_
hsa05320	Autoimmune thyroid disease - Homo sapiens (human)	4	53	8221	508	0.416199	0.965515	CD40,HLA-DMB,HLA-DOA,HLA-DRA_x000D_
hsa05340	Primary immunodeficiency - Homo sapiens (human)	3	38	8221	508	0.419755	0.965515	CD19,CD40,UNG_x000D_
hsa00515	Mannose type O-glycan biosynthesis - Homo sapiens (human)	2	23	8221	508	0.420242	0.965515	B4GAT1,LARGE1_x000D_
hsa00534	Glycosaminoglycan biosynthesis - heparan sulfate / heparin - Homo sapiens (human)	2	24	8221	508	0.441864	0.995389	EXTL2,HS3ST3B1_x000D_
hsa04914	Progesterone-mediated oocyte maturation - Homo sapiens (human)	7	102	8221	508	0.443986	0.995389	ADCY5,AURKA,BUB1,CCNB1,CDC25A,HSP90AB1,PIK3R3_x000D_
hsa04972	Pancreatic secretion - Homo sapiens (human)	7	102	8221	508	0.443986	0.995389	ADCY5,ATP1A2,KCNQ1,PLA2G3,PRKCB,PRKCG,RYR2_x000D_
hsa05218	Melanoma - Homo sapiens (human)	5	72	8221	508	0.461259	0.999961	E2F2,FGFR1,PDGFD,PDGFRA,PIK3R3_x000D_
hsa04540	Gap junction - Homo sapiens (human)	6	88	8221	508	0.463137	0.999961	ADCY5,PDGFD,PDGFRA,PRKCB,PRKCG,TUBB_x000D_
hsa00480	Glutathione metabolism - Homo sapiens (human)	4	57	8221	508	0.472077	0.999961	GSTM4,IDH1,MGST2,RRM2_x000D_
hsa05012	Parkinson disease - Homo sapiens (human)	17	266	8221	508	0.479293	0.999961	ADCY5,ATP5MC1,ATP5MC2,ATP5MC3,CASP9,COX6B1,COX7B,KEAP1,MAOB,NDUFA2,NDUFA3,NDUFB10,NDUFB4,SLC39A11,SLC39A7,TUBB,UQCRFS1_x000D_
hsa00592	alpha-Linolenic acid metabolism - Homo sapiens (human)	2	26	8221	508	0.483724	0.999961	FADS2,PLA2G3_x000D_
hsa05332	Graft-versus-host disease - Homo sapiens (human)	3	42	8221	508	0.485513	0.999961	HLA-DMB,HLA-DOA,HLA-DRA_x000D_
hsa05213	Endometrial cancer - Homo sapiens (human)	4	58	8221	508	0.485747	0.999961	CASP9,ERBB2,PIK3R3,TCF7L1_x000D_
hsa04330	Notch signaling pathway - Homo sapiens (human)	4	59	8221	508	0.499273	0.999961	HEY2,HEYL,MAML3,RBPJ_x000D_
hsa04370	VEGF signaling pathway - Homo sapiens (human)	4	59	8221	508	0.499273	0.999961	CASP9,PIK3R3,PRKCB,PRKCG_x000D_
hsa04975	Fat digestion and absorption - Homo sapiens (human)	3	43	8221	508	0.501398	0.999961	PLA2G3,PLPP3,SLC27A4_x000D_
hsa00062	Fatty acid elongation - Homo sapiens (human)	2	27	8221	508	0.503913	0.999961	ELOVL6,TECR_x000D_
hsa00650	Butanoate metabolism - Homo sapiens (human)	2	27	8221	508	0.503913	0.999961	BDH1,HMGCS1_x000D_
hsa04931	Insulin resistance - Homo sapiens (human)	7	108	8221	508	0.504602	0.999961	ACACB,CREB3L4,FOXO1,GYS1,PIK3R3,PRKCB,SLC27A4_x000D_
hsa04066	HIF-1 signaling pathway - Homo sapiens (human)	7	109	8221	508	0.514507	0.999961	EIF4E2,ERBB2,PDK1,PIK3R3,PRKCB,PRKCG,RBX1_x000D_
hsa05161	Hepatitis B - Homo sapiens (human)	10	162	8221	508	0.548644	0.999961	CASP9,CCNE1,CREB3L4,E2F2,MAP2K6,NFATC4,PCNA,PIK3R3,PRKCB,PRKCG_x000D_
hsa05217	Basal cell carcinoma - Homo sapiens (human)	4	63	8221	508	0.551727	0.999961	FZD5,GLI2,SMO,TCF7L1_x000D_
hsa05170	Human immunodeficiency virus 1 infection - Homo sapiens (human)	13	212	8221	508	0.553235	0.999961	ATR,CASP9,CCNB1,DCAF1,GNG4,GNG7,MAP2K6,NFATC4,PIK3R3,PRKCB,PRKCG,RBX1,SAMHD1_x000D_
hsa05207	Chemical carcinogenesis - receptor activation - Homo sapiens (human)	13	212	8221	508	0.553235	0.999961	ADCY5,AR,CDC25A,CDC6,CREB3L4,GSTM4,HSP90AB1,KPNA2,KPNA3,MGST2,PIK3R3,PRKCB,PRKCG_x000D_
hsa04666	Fc gamma R-mediated phagocytosis - Homo sapiens (human)	6	97	8221	508	0.559377	0.999961	MARCKSL1,PIK3R3,PIP5K1B,PLPP3,PRKCB,PRKCG_x000D_
hsa04973	Carbohydrate digestion and absorption - Homo sapiens (human)	3	47	8221	508	0.562276	0.999961	ATP1A2,PIK3R3,PRKCB_x000D_
hsa05168	Herpes simplex virus 1 infection - Homo sapiens (human)	31	512	8221	508	0.576252	0.999961	CASP9,HLA-DMB,HLA-DOA,HLA-DRA,PIK3R3,SP100,SRSF1,SRSF2,SRSF3,SRSF4,SRSF5,SRSF6,SRSF7,ZIK1,ZNF141,ZNF169,ZNF181,ZNF25,ZNF253,ZNF304,ZNF33A,ZNF418,ZNF577,ZNF613,ZNF615,ZNF649,ZNF761,ZNF766,ZNF785,ZNF813,ZNF850_x000D_
hsa04927	Cortisol synthesis and secretion - Homo sapiens (human)	4	65	8221	508	0.576841	0.999961	ADCY5,CREB3L4,PBX1,STAR_x000D_
hsa05226	Gastric cancer - Homo sapiens (human)	9	149	8221	508	0.577673	0.999961	CCNE1,E2F2,ERBB2,FGFR2,FRAT1,FRAT2,FZD5,PIK3R3,TCF7L1_x000D_
hsa00010	Glycolysis / Gluconeogenesis - Homo sapiens (human)	4	66	8221	508	0.589095	0.999961	ADPGK,ALDH1B1,DLAT,MINPP1_x000D_
hsa00970	Aminoacyl-tRNA biosynthesis - Homo sapiens (human)	4	66	8221	508	0.589095	0.999961	FARS2,LARS2,NARS2,SARS2_x000D_
hsa00520	Amino sugar and nucleotide sugar metabolism - Homo sapiens (human)	3	49	8221	508	0.590972	0.999961	CMAS,GMDS,UGP2_x000D_
hsa04215	Apoptosis - multiple species - Homo sapiens (human)	2	32	8221	508	0.596874	0.999961	CASP9,SEPTIN4_x000D_
hsa05221	Acute myeloid leukemia - Homo sapiens (human)	4	67	8221	508	0.601139	0.999961	KIT,PIK3R3,PIM2,TCF7L1_x000D_
hsa00330	Arginine and proline metabolism - Homo sapiens (human)	3	50	8221	508	0.604857	0.999961	ALDH1B1,AMD1,MAOB_x000D_
hsa00565	Ether lipid metabolism - Homo sapiens (human)	3	50	8221	508	0.604857	0.999961	PLA2G3,PLPP3,UGT8_x000D_
hsa01240	Biosynthesis of cofactors - Homo sapiens (human)	9	153	8221	508	0.609989	0.999961	ALDH1B1,COQ3,CTPS1,DHODH,IDO1,MAT1A,MAT2A,MAT2B,UGP2_x000D_
hsa01232	Nucleotide metabolism - Homo sapiens (human)	5	85	8221	508	0.610338	0.999961	CANT1,CTPS1,DCTPP1,DUT,RRM2_x000D_
hsa04012	ErbB signaling pathway - Homo sapiens (human)	5	85	8221	508	0.610338	0.999961	ERBB2,ERBB3,PIK3R3,PRKCB,PRKCG_x000D_
hsa00051	Fructose and mannose metabolism - Homo sapiens (human)	2	33	8221	508	0.613823	0.999961	GMDS,TKFC_x000D_
hsa04935	Growth hormone synthesis, secretion and action - Homo sapiens (human)	7	120	8221	508	0.617876	0.999961	ADCY5,CREB3L4,MAP2K6,PIK3R3,PRKCB,PRKCG,SSTR2_x000D_
hsa04979	Cholesterol metabolism - Homo sapiens (human)	3	51	8221	508	0.618427	0.999961	LRP2,MYLIP,STAR_x000D_
hsa05164	Influenza A - Homo sapiens (human)	10	171	8221	508	0.61843	0.999961	CASP9,DNAJB1,HLA-DMB,HLA-DOA,HLA-DRA,KPNA2,MX2,NXT2,PIK3R3,PRKCB_x000D_
hsa04974	Protein digestion and absorption - Homo sapiens (human)	6	103	8221	508	0.618799	0.999961	ATP1A2,COL13A1,COL26A1,COL9A2,KCNQ1,SLC7A8_x000D_
hsa05205	Proteoglycans in cancer - Homo sapiens (human)	12	205	8221	508	0.620185	0.999961	DDX5,EIF4B,ERBB2,ERBB3,FGFR1,FZD5,LUM,PIK3R3,PRKCB,PRKCG,SMO,TFAP4_x000D_
hsa05210	Colorectal cancer - Homo sapiens (human)	5	86	8221	508	0.620794	0.999961	CASP9,MSH2,MSH6,PIK3R3,TCF7L1_x000D_
hsa05016	Huntington disease - Homo sapiens (human)	18	306	8221	508	0.622215	0.999961	ATP5MC1,ATP5MC2,ATP5MC3,CASP9,COX6B1,COX7B,CREB3L4,DCTN6,DNALI1,GRIA4,NDUFA2,NDUFA3,NDUFB10,NDUFB4,POLR2L,SIN3A,TUBB,UQCRFS1_x000D_
hsa04934	Cushing syndrome - Homo sapiens (human)	9	155	8221	508	0.625675	0.999961	ADCY5,CCNE1,CREB3L4,E2F2,FZD5,PBX1,STAR,TCF7L1,WDR5B_x000D_
hsa04915	Estrogen signaling pathway - Homo sapiens (human)	8	138	8221	508	0.625896	0.999961	ADCY5,CREB3L4,FKBP4,HSP90AB1,HSPA1A,HSPA1B,HSPA8,PIK3R3_x000D_
hsa04371	Apelin signaling pathway - Homo sapiens (human)	8	139	8221	508	0.634052	0.999961	ADCY5,APELA,GNG4,GNG7,HDAC4,MYLK,RYR1,RYR2_x000D_
hsa05163	Human cytomegalovirus infection - Homo sapiens (human)	13	225	8221	508	0.640693	0.999961	ADCY5,CASP9,CREB3L4,CXCL12,E2F2,GNG4,GNG7,MAP2K6,NFATC4,PDGFRA,PIK3R3,PRKCB,PRKCG_x000D_
hsa00600	Sphingolipid metabolism - Homo sapiens (human)	3	53	8221	508	0.644606	0.999961	NEU3,PLPP3,UGT8_x000D_
hsa04961	Endocrine and other factor-regulated calcium reabsorption - Homo sapiens (human)	3	53	8221	508	0.644606	0.999961	ATP1A2,PRKCB,PRKCG_x000D_
hsa04922	Glucagon signaling pathway - Homo sapiens (human)	6	107	8221	508	0.655786	0.999961	ACACA,ACACB,CPT1C,CREB3L4,FOXO1,GYS1_x000D_
hsa00350	Tyrosine metabolism - Homo sapiens (human)	2	36	8221	508	0.661381	0.999961	MAOB,PNMT_x000D_
hsa00500	Starch and sucrose metabolism - Homo sapiens (human)	2	36	8221	508	0.661381	0.999961	GYS1,UGP2_x000D_
hsa05017	Spinocerebellar ataxia - Homo sapiens (human)	8	143	8221	508	0.665673	0.999961	DAB1,NFYA,NOP56,PIK3R3,PRKCB,PRKCG,RBPJ,RYR1_x000D_
hsa04658	Th1 and Th2 cell differentiation - Homo sapiens (human)	5	92	8221	508	0.67991	0.999961	HLA-DMB,HLA-DOA,HLA-DRA,MAML3,RBPJ_x000D_
hsa05222	Small cell lung cancer - Homo sapiens (human)	5	92	8221	508	0.67991	0.999961	CASP9,CCNE1,CKS2,E2F2,PIK3R3_x000D_
hsa05323	Rheumatoid arthritis - Homo sapiens (human)	5	93	8221	508	0.689139	0.999961	CTSK,CXCL12,HLA-DMB,HLA-DOA,HLA-DRA_x000D_
hsa04623	Cytosolic DNA-sensing pathway - Homo sapiens (human)	4	75	8221	508	0.689475	0.999961	POLR2L,POLR3B,POLR3G,SAMHD1_x000D_
hsa05212	Pancreatic cancer - Homo sapiens (human)	4	76	8221	508	0.69948	0.999961	CASP9,E2F2,ERBB2,PIK3R3_x000D_
hsa04923	Regulation of lipolysis in adipocytes - Homo sapiens (human)	3	58	8221	508	0.704388	0.999961	ADCY5,NPR1,PIK3R3_x000D_
hsa04014	Ras signaling pathway - Homo sapiens (human)	13	236	8221	508	0.707215	0.999961	EXOC2,FGFR1,FGFR2,FOXO4,GNG4,GNG7,KIT,PDGFD,PDGFRA,PIK3R3,PLA2G3,PRKCB,PRKCG_x000D_
hsa04670	Leukocyte transendothelial migration - Homo sapiens (human)	6	114	8221	508	0.714942	0.999961	CXCL12,JAM2,PIK3R3,PRKCB,PRKCG,THY1_x000D_
hsa04350	TGF-beta signaling pathway - Homo sapiens (human)	5	96	8221	508	0.71573	0.999961	ID1,ID2,ID3,RBX1,RGMA_x000D_
hsa01200	Carbon metabolism - Homo sapiens (human)	6	115	8221	508	0.722794	0.999961	ADPGK,DLAT,IDH1,PRPS1,SUCLG2,TKFC_x000D_
hsa04978	Mineral absorption - Homo sapiens (human)	3	60	8221	508	0.726046	0.999961	ATP1A2,MT1G,MT1X_x000D_
hsa05219	Bladder cancer - Homo sapiens (human)	2	41	8221	508	0.730053	0.999961	E2F2,ERBB2_x000D_
hsa04750	Inflammatory mediator regulation of TRP channels - Homo sapiens (human)	5	98	8221	508	0.732542	0.999961	ADCY5,MAP2K6,PIK3R3,PRKCB,PRKCG_x000D_
hsa00983	Drug metabolism - other enzymes - Homo sapiens (human)	4	80	8221	508	0.737173	0.999961	DUT,GSTM4,MGST2,RRM2_x000D_
hsa04010	MAPK signaling pathway - Homo sapiens (human)	16	294	8221	508	0.738447	0.999961	CACNG7,ERBB2,ERBB3,FGFR1,FGFR2,HSPA1A,HSPA1B,HSPA8,KIT,MAP2K6,MAP3K4,PDGFD,PDGFRA,PRKCB,PRKCG,STMN1_x000D_
hsa00564	Glycerophospholipid metabolism - Homo sapiens (human)	5	99	8221	508	0.740673	0.999961	DGKK,PLA2G15,PLA2G3,PLPP3,PTDSS1_x000D_
hsa04261	Adrenergic signaling in cardiomyocytes - Homo sapiens (human)	8	154	8221	508	0.74374	0.999961	ADCY5,ATP1A2,CACNG7,CREB3L4,KCNQ1,PPP2R2B,PPP2R5D,RYR2_x000D_
hsa04210	Apoptosis - Homo sapiens (human)	7	136	8221	508	0.744014	0.999961	CASP9,CTSK,DFFB,LMNB1,PARP1,PIK3R3,SEPTIN4_x000D_
hsa05165	Human papillomavirus infection - Homo sapiens (human)	18	331	8221	508	0.749053	0.999961	ATR,CCNE1,COL9A2,CREB3L4,DLG2,FOXO1,FZD5,HEY2,HEYL,MAML3,MX2,PARD6A,PATJ,PIK3R3,PPP2R2B,PPP2R5D,RBPJ,TCF7L1_x000D_
hsa04932	Non-alcoholic fatty liver disease - Homo sapiens (human)	8	155	8221	508	0.750166	0.999961	COX6B1,COX7B,NDUFA2,NDUFA3,NDUFB10,NDUFB4,PIK3R3,UQCRFS1_x000D_
hsa04910	Insulin signaling pathway - Homo sapiens (human)	7	137	8221	508	0.750818	0.999961	ACACA,ACACB,EIF4E2,FOXO1,GYS1,PIK3R3,PRKAR2B_x000D_
hsa04071	Sphingolipid signaling pathway - Homo sapiens (human)	6	119	8221	508	0.752686	0.999961	PIK3R3,PPP2R2B,PPP2R5D,PRKCB,PRKCG,S1PR5_x000D_
hsa04080	Neuroactive ligand-receptor interaction - Homo sapiens (human)	20	367	8221	508	0.754868	0.999961	APELA,CHRNA5,EDNRB,GABRA3,GABRB3,GABRD,GRIA4,GRM3,GRM4,HRH2,LPAR3,LPAR4,NMU,NPW,P2RX5,P2RY1,S1PR5,SSTR2,THRA,TMEM97_x000D_
hsa05162	Measles - Homo sapiens (human)	7	139	8221	508	0.76404	0.999961	CASP9,CCNE1,HSPA1A,HSPA1B,HSPA8,MX2,PIK3R3_x000D_
hsa05418	Fluid shear stress and atherosclerosis - Homo sapiens (human)	7	139	8221	508	0.76404	0.999961	GSTM4,HSP90AB1,KEAP1,MAP2K6,MGST2,PIK3R3,SUMO2_x000D_
hsa04962	Vasopressin-regulated water reabsorption - Homo sapiens (human)	2	44	8221	508	0.765316	0.999961	CREB3L4,DCTN6_x000D_
hsa04662	B cell receptor signaling pathway - Homo sapiens (human)	4	84	8221	508	0.771189	0.999961	CD19,CR2,PIK3R3,PRKCB_x000D_
hsa05321	Inflammatory bowel disease - Homo sapiens (human)	3	65	8221	508	0.774747	0.999961	HLA-DMB,HLA-DOA,HLA-DRA_x000D_
hsa02010	ABC transporters - Homo sapiens (human)	2	45	8221	508	0.77615	0.999961	ABCC5,ABCG1_x000D_
hsa03022	Basal transcription factors - Homo sapiens (human)	2	45	8221	508	0.77615	0.999961	GTF2I,TAF15_x000D_
hsa04120	Ubiquitin mediated proteolysis - Homo sapiens (human)	7	142	8221	508	0.782907	0.999961	CBLC,FANCL,KEAP1,PIAS2,RBX1,SYVN1,UBE2O_x000D_
hsa04936	Alcoholic liver disease - Homo sapiens (human)	7	142	8221	508	0.782907	0.999961	ACACA,ACACB,ALDH1B1,CPT1C,FOXO1,MAP2K6,TCF7L1_x000D_
hsa04742	Taste transduction - Homo sapiens (human)	4	86	8221	508	0.786857	0.999961	GABRA3,GRM4,P2RY1,TAS2R20_x000D_
hsa04928	Parathyroid hormone synthesis, secretion and action - Homo sapiens (human)	5	106	8221	508	0.79254	0.999961	ADCY5,CREB3L4,FGFR1,PRKCB,PRKCG_x000D_
hsa05204	Chemical carcinogenesis - DNA adducts - Homo sapiens (human)	3	69	8221	508	0.808402	0.999961	CBR1,GSTM4,MGST2_x000D_
hsa04976	Bile secretion - Homo sapiens (human)	4	89	8221	508	0.80874	0.999961	ADCY5,ATP1A2,HMGCR,KCNN2_x000D_
hsa04926	Relaxin signaling pathway - Homo sapiens (human)	6	129	8221	508	0.816984	0.999961	ADCY5,CREB3L4,EDNRB,GNG4,GNG7,PIK3R3_x000D_
hsa04022	cGMP-PKG signaling pathway - Homo sapiens (human)	8	167	8221	508	0.818518	0.999961	ADCY5,ATP1A2,CREB3L4,EDNRB,GTF2I,MYLK,NFATC4,NPR1_x000D_
hsa04520	Adherens junction - Homo sapiens (human)	3	71	8221	508	0.823578	0.999961	ERBB2,FGFR1,TCF7L1_x000D_
hsa05110	Vibrio cholerae infection - Homo sapiens (human)	2	50	8221	508	0.823983	0.999961	KCNQ1,SEC61B_x000D_
hsa05144	Malaria - Homo sapiens (human)	2	50	8221	508	0.823983	0.999961	CD40,CR1L_x000D_
hsa04530	Tight junction - Homo sapiens (human)	8	169	8221	508	0.828376	0.999961	CGNL1,DLG2,ERBB2,JAM2,PARD6A,PATJ,PCNA,PPP2R2B_x000D_
hsa04970	Salivary secretion - Homo sapiens (human)	4	92	8221	508	0.82876	0.999961	ADCY5,ATP1A2,PRKCB,PRKCG_x000D_
hsa00982	Drug metabolism - cytochrome P450 - Homo sapiens (human)	3	72	8221	508	0.830775	0.999961	GSTM4,MAOB,MGST2_x000D_
hsa04913	Ovarian steroidogenesis - Homo sapiens (human)	2	51	8221	508	0.832373	0.999961	ADCY5,STAR_x000D_
hsa04912	GnRH signaling pathway - Homo sapiens (human)	4	93	8221	508	0.835035	0.999961	ADCY5,MAP2K6,MAP3K4,PRKCB_x000D_
hsa04270	Vascular smooth muscle contraction - Homo sapiens (human)	6	134	8221	508	0.843807	0.999961	ADCY5,MYLK,NPR1,PLA2G3,PRKCB,PRKCG_x000D_
hsa04810	Regulation of actin cytoskeleton - Homo sapiens (human)	11	229	8221	508	0.846085	0.999961	CXCL12,FGFR1,FGFR2,IQGAP2,LPAR4,MYLK,PDGFD,PDGFRA,PIK3R3,PIP4K2A,PIP5K1B_x000D_
hsa05150	Staphylococcus aureus infection - Homo sapiens (human)	4	96	8221	508	0.852718	0.999961	C1R,HLA-DMB,HLA-DOA,HLA-DRA_x000D_
hsa05171	Coronavirus disease - COVID-19 - Homo sapiens (human)	11	232	8221	508	0.857419	0.999961	C1R,MX2,PIK3R3,PRKCB,PRKCG,RPL26L1,RPL36AL,RPL38,RPS26,RPS29,RPS4X_x000D_
hsa05412	Arrhythmogenic right ventricular cardiomyopathy - Homo sapiens (human)	3	77	8221	508	0.863085	0.999961	CACNG7,RYR2,TCF7L1_x000D_
hsa01522	Endocrine resistance - Homo sapiens (human)	4	98	8221	508	0.863593	0.999961	ADCY5,E2F2,ERBB2,PIK3R3_x000D_
hsa05417	Lipid and atherosclerosis - Homo sapiens (human)	10	215	8221	508	0.863754	0.999961	ABCG1,CASP9,CD40,HSP90AB1,HSPA1A,HSPA1B,HSPA8,HSPD1,MAP2K6,PIK3R3_x000D_
hsa00980	Metabolism of xenobiotics by cytochrome P450 - Homo sapiens (human)	3	78	8221	508	0.868857	0.999961	CBR1,GSTM4,MGST2_x000D_
hsa05022	Pathways of neurodegeneration - multiple diseases - Homo sapiens (human)	24	476	8221	508	0.879101	0.999961	ATP5MC1,ATP5MC2,ATP5MC3,CASP9,COX6B1,COX7B,DCTN6,DNALI1,FRAT1,FRAT2,FZD5,GRIA4,MAP2K6,NDUFA2,NDUFA3,NDUFB10,NDUFB4,PRKCB,PRKCG,RYR1,RYR2,SIGMAR1,TUBB,UQCRFS1_x000D_
hsa05146	Amoebiasis - Homo sapiens (human)	4	102	8221	508	0.883295	0.999961	PIK3R3,PRDX1,PRKCB,PRKCG_x000D_
hsa04510	Focal adhesion - Homo sapiens (human)	9	203	8221	508	0.888225	0.999961	COL9A2,ERBB2,MYLK,PDGFD,PDGFRA,PIK3R3,PIP5K1B,PRKCB,PRKCG_x000D_
hsa05203	Viral carcinogenesis - Homo sapiens (human)	9	204	8221	508	0.89145	0.999961	CCNE1,CREB3L4,H2BC4,H2BC5,H4C11,HDAC4,PIK3R3,RBPJ,SP100_x000D_
hsa04064	NF-kappa B signaling pathway - Homo sapiens (human)	4	104	8221	508	0.892185	0.999961	CD40,CXCL12,PARP1,PRKCB_x000D_
hsa04620	Toll-like receptor signaling pathway - Homo sapiens (human)	4	104	8221	508	0.892185	0.999961	CD40,CTSK,MAP2K6,PIK3R3_x000D_
hsa00590	Arachidonic acid metabolism - Homo sapiens (human)	2	61	8221	508	0.898367	0.999961	CBR1,PLA2G3_x000D_
hsa04610	Complement and coagulation cascades - Homo sapiens (human)	3	86	8221	508	0.907789	0.999961	C1R,CR1L,CR2_x000D_
hsa04659	Th17 cell differentiation - Homo sapiens (human)	4	108	8221	508	0.908202	0.999961	HLA-DMB,HLA-DOA,HLA-DRA,HSP90AB1_x000D_
hsa04145	Phagosome - Homo sapiens (human)	6	152	8221	508	0.915114	0.999961	C1R,HLA-DMB,HLA-DOA,HLA-DRA,SEC61B,TUBB_x000D_
hsa05010	Alzheimer disease - Homo sapiens (human)	18	384	8221	508	0.916329	0.999961	ATP5MC1,ATP5MC2,ATP5MC3,CASP9,COX6B1,COX7B,FRAT1,FRAT2,FZD5,NDUFA2,NDUFA3,NDUFB10,NDUFB4,PIK3R3,SLC39A11,SLC39A7,TUBB,UQCRFS1_x000D_
hsa05167	Kaposi sarcoma-associated herpesvirus infection - Homo sapiens (human)	8	194	8221	508	0.919306	0.999961	CASP9,E2F2,GNG4,GNG7,MAP2K6,NFATC4,PIK3R3,TCF7L1_x000D_
hsa04720	Long-term potentiation - Homo sapiens (human)	2	67	8221	508	0.925399	0.999961	PRKCB,PRKCG_x000D_
hsa04150	mTOR signaling pathway - Homo sapiens (human)	6	156	8221	508	0.926435	0.999961	EIF4B,EIF4E2,FZD5,PIK3R3,PRKCB,PRKCG_x000D_
hsa04664	Fc epsilon RI signaling pathway - Homo sapiens (human)	2	68	8221	508	0.929187	0.999961	MAP2K6,PIK3R3_x000D_
hsa04920	Adipocytokine signaling pathway - Homo sapiens (human)	2	69	8221	508	0.932792	0.999961	ACACB,CPT1C_x000D_
hsa04924	Renin secretion - Homo sapiens (human)	2	69	8221	508	0.932792	0.999961	ADCY5,NPR1_x000D_
hsa05211	Renal cell carcinoma - Homo sapiens (human)	2	69	8221	508	0.932792	0.999961	PIK3R3,RBX1_x000D_
hsa04217	Necroptosis - Homo sapiens (human)	6	159	8221	508	0.934034	0.999961	GLUL,H2AX,H2AZ1,HMGB1,HSP90AB1,PARP1_x000D_
hsa05152	Tuberculosis - Homo sapiens (human)	7	180	8221	508	0.934569	0.999961	CASP9,CR1L,HLA-DMB,HLA-DOA,HLA-DRA,HSPD1,NFYA_x000D_
hsa04657	IL-17 signaling pathway - Homo sapiens (human)	3	94	8221	508	0.935955	0.999961	HSP90AB1,MAPK4,SRSF1_x000D_
hsa05120	Epithelial cell signaling in Helicobacter pylori infection - Homo sapiens (human)	2	70	8221	508	0.936224	0.999961	JAM2,PTPRZ1_x000D_
hsa04622	RIG-I-like receptor signaling pathway - Homo sapiens (human)	2	71	8221	508	0.939489	0.999961	RNF125,TKFC_x000D_
hsa05414	Dilated cardiomyopathy - Homo sapiens (human)	3	96	8221	508	0.941634	0.999961	ADCY5,CACNG7,RYR2_x000D_
hsa05132	Salmonella infection - Homo sapiens (human)	10	249	8221	508	0.949756	0.999961	DCTN6,EXOC2,FHOD1,HSP90AB1,KPNA3,MAP2K6,PIK3C2B,TCF7L1,TUBB,VPS18_x000D_
hsa04933	AGE-RAGE signaling pathway in diabetic complications - Homo sapiens (human)	3	100	8221	508	0.951619	0.999961	FOXO1,PIK3R3,PRKCB_x000D_
hsa05206	MicroRNAs in cancer - Homo sapiens (human)	13	310	8221	508	0.951899	0.999961	CCNE1,CDC25A,DNMT3B,E2F2,ERBB2,ERBB3,HDAC4,PDGFRA,PIK3R3,PRKCB,PRKCG,STMN1,TRIM71_x000D_
hsa04144	Endocytosis - Homo sapiens (human)	10	251	8221	508	0.952841	0.999961	CBLC,FGFR2,HSPA1A,HSPA1B,HSPA8,IQSEC2,PARD6A,PDGFRA,PIP5K1B,PSD3_x000D_
hsa04611	Platelet activation - Homo sapiens (human)	4	124	8221	508	0.95311	0.999961	ADCY5,MYLK,P2RY1,PIK3R3_x000D_
hsa05220	Chronic myeloid leukemia - Homo sapiens (human)	2	76	8221	508	0.953568	0.999961	E2F2,PIK3R3_x000D_
hsa04068	FoxO signaling pathway - Homo sapiens (human)	4	131	8221	508	0.965493	0.999961	CCNB1,FOXO1,FOXO4,PIK3R3_x000D_
hsa04650	Natural killer cell mediated cytotoxicity - Homo sapiens (human)	4	131	8221	508	0.965493	0.999961	NCR1,PIK3R3,PRKCB,PRKCG_x000D_
hsa05160	Hepatitis C - Homo sapiens (human)	5	157	8221	508	0.96965	0.999961	CASP9,E2F2,MX2,PIK3R3,PPP2R2B_x000D_
hsa04024	cAMP signaling pathway - Homo sapiens (human)	8	225	8221	508	0.972104	0.999961	ADCY5,ATP1A2,CREB3L4,GRIA4,NPR1,PIK3R3,RYR2,SSTR2_x000D_
hsa04668	TNF signaling pathway - Homo sapiens (human)	3	114	8221	508	0.975364	0.999961	CREB3L4,MAP2K6,PIK3R3_x000D_
hsa05235	PD-L1 expression and PD-1 checkpoint pathway in cancer - Homo sapiens (human)	2	89	8221	508	0.977009	0.999961	MAP2K6,PIK3R3_x000D_
hsa05410	Hypertrophic cardiomyopathy - Homo sapiens (human)	2	90	8221	508	0.978236	0.999961	CACNG7,RYR2_x000D_
hsa04062	Chemokine signaling pathway - Homo sapiens (human)	6	192	8221	508	0.98173	0.999961	ADCY5,CXCL12,GNG4,GNG7,PIK3R3,PRKCB_x000D_
hsa04380	Osteoclast differentiation - Homo sapiens (human)	3	128	8221	508	0.987757	0.999961	CTSK,MAP2K6,PIK3R3_x000D_
hsa05142	Chagas disease - Homo sapiens (human)	2	102	8221	508	0.988809	0.999961	PIK3R3,PPP2R2B_x000D_
hsa04625	C-type lectin receptor signaling pathway - Homo sapiens (human)	2	104	8221	508	0.989995	0.999961	NFATC4,PIK3R3_x000D_
hsa04142	Lysosome - Homo sapiens (human)	3	132	8221	508	0.990013	0.999961	CTSK,GGA3,PLA2G15_x000D_
hsa05135	Yersinia infection - Homo sapiens (human)	3	137	8221	508	0.992275	0.999961	MAP2K6,PIK3R3,PIP5K1B_x000D_
hsa05130	Pathogenic Escherichia coli infection - Homo sapiens (human)	5	197	8221	508	0.994809	0.999961	CASP9,LPAR4,NCL,SEC24D,TUBB_x000D_
hsa04722	Neurotrophin signaling pathway - Homo sapiens (human)	2	119	8221	508	0.995723	0.999961	NTRK3,PIK3R3_x000D_
hsa04630	JAK-STAT signaling pathway - Homo sapiens (human)	3	166	8221	508	0.998329	0.999961	PDGFRA,PIAS2,PIK3R3_x000D_
hsa05131	Shigellosis - Homo sapiens (human)	6	247	8221	508	0.998359	0.999961	FOXO1,FOXO4,H3-3A,H3C10,PIK3R3,RBX1_x000D_
hsa04140	Autophagy - animal - Homo sapiens (human)	2	141	8221	508	0.998801	0.999961	HMGB1,PIK3R3_x000D_
hsa04060	Cytokine-cytokine receptor interaction - Homo sapiens (human)	5	295	8221	508	0.999961	0.999961	CD40,CXCL12,GDF11,GDF3,TNFRSF8_x000D_
